# ETV7 regulates breast cancer stem-like cell plasticity by repressing IFN-response genes

**DOI:** 10.1101/2020.09.02.279133

**Authors:** Laura Pezzè, Mattia Forcato, Stefano Pontalti, Kalina Aleksandra Badowska, Dario Rizzotto, Ira-Ida Skvortsova, Silvio Bicciato, Yari Ciribilli

## Abstract

Cancer stem cells (CSCs) represent a population of cells within the tumor able to drive tumorigenesis and known to be highly resistant to conventional chemotherapy and radiotherapy. In this work, we show a new role for ETV7, a transcriptional repressor member of the ETS family, in promoting breast cancer stem-like cells plasticity and resistance to chemo- and radiotherapy in breast cancer (BC) cells. We observed that MCF7 and T47D BC-derived cells stably over-expressing ETV7 showed reduced sensitivity to the chemotherapeutic drug 5-Flouororuacil and to radiotherapy, accompanied by an adaptive proliferative behavior observed in different culture conditions. We further noticed that alteration of ETV7 expression could significantly affect the population of breast CSCs, measured by CD44^+^/CD24^low^ cell population and mammosphere formation efficiency. By transcriptome profiling, we identified a signature of Interferon-responsive genes significantly repressed in cells over-expressing ETV7, which could be responsible for the increase in the breast CSCs population, as this could be partially reverted by the treatment with IFN-β. Lastly, we show that the expression of the IFN-responsive genes repressed by ETV7 could have prognostic value in breast cancer, as low expression of these genes was associated with a worse prognosis. Therefore, we propose a novel role for ETV7 in breast cancer stem cells’ plasticity and associated resistance to conventional chemotherapy and radiotherapy, which involves the repression of a group of IFN-responsive genes, potentially reversible upon IFN-β treatment. We, therefore, suggest that an in-depth investigation of this mechanism could lead to novel breast CSCs targeted therapies and to the improvement of combinatorial regimens, possibly involving the therapeutic use of IFN-β, with the aim of avoiding resistance development and relapse in breast cancer.
