## Supplementary Table 1 for "ETV7 regulates breast cancer stem-like cell plasticity by repressing IFN-response genes"

### Sheet: Tabelle1
Supplementary Table 1: Sequences of primers used for RT-qPCR.
Gene symbol	Forward primer	Reverse primer
ETV7	CAAGATCTTCCGAGTTGTGGA	ACGACCAACACTGGGATGAT
IFITM2	CGCGTACTCCGTGAAGTCTA	GTTCACCCGGTTCTTGTGAT
IFI35	TGAGAGAGACCACAGCCCTT	GGAGGGCGGCATCCAGT
HERC6	GGAGCTGCCAGAACCAATTC	AAGACCCTTCCTTTGTGGCA
PROCR	CTCGGTATGAACTGCGGGAA	TTGTTTGGCTCCCTTTCGTG
APOL6	TTTCTCCAGCCCAGACACTC	TCAAATGATTTTCTTCTCTCCACGG
CASP4	CTGTTCCCTATGGCAGAAGGC	TCTGCCATGACCCGAACTTT
CFB	GACACGAGAGCTGTATGGGG	CTTCTCCCCTCCTACGCTGA
PARP14	TGCCAAGAATGGCCAGACAA	TATGCCACAGCATTCTTTCCG
ICAM1	ATGGCAACGACTCCTTCTCG	GCCGGAAAGCTGTAGATGGT
ABCB1	TGCCTATGGAGACAACAGCC	TGAAGGCATGTATGTTGGCCT
ABCC1	CCCGCTCTGGGACTGGAA	GTAGAAGGGGAAACAGGCCC
ABCG2	TCAGCTGGTTATCACTGTGAGG	GGCTCTATGATCTCTGTGGCT
YWHAZ, reference gene	CAACACATCCTATCAGACTGGG	AATGTATCAAGTTCAGCAATGGC
GAPDH, reference gene	TCCAAAATCAAGTGGGGCGA	AGTAGAGGCAGGGATGATGT
