## Supplementary Table 2 for "ETV7 regulates breast cancer stem-like cell plasticity by repressing IFN-response genes"

### Sheet: HALLMARK
Supplementary Table 2: Results of GSEA analysis of MCF7 and T47D cells over-expressing ETV7 vs MCF7 and T47D controls cells for Hallmark gene sets collection. The absolute value of the Normalized Enrichment Score (NES) represents the degree of the enrichment of the gene set in one of the two groups under comparison; NES is positive if the gene set is enriched in MCF7 and T47D cells over-expressin…
	MCF7		T47D
NAME	NES	FDR	NES	FDR
HALLMARK_ADIPOGENESIS	-1.10847	0.466034	0.715041	1
HALLMARK_ALLOGRAFT_REJECTION	-1.51987	0.0626643	-1.41095	0.130864
HALLMARK_ANDROGEN_RESPONSE	-1.46419	0.0779252	-1.34935	0.165847
HALLMARK_ANGIOGENESIS	1.71803	0.0110826	1.17794	0.389885
HALLMARK_APICAL_JUNCTION	-1.14852	0.454645	-1.24716	0.31682
HALLMARK_APICAL_SURFACE	1.23208	0.347813	-0.928953	0.902994
HALLMARK_APOPTOSIS	-1.12811	0.461709	-1.03191	0.711855
HALLMARK_BILE_ACID_METABOLISM	-1.26481	0.255527	0.80405	1
HALLMARK_CHOLESTEROL_HOMEOSTASIS	-0.822435	0.996514	-0.715119	1
HALLMARK_COAGULATION	1.02116	0.50345	-1.70149	0.0122287
HALLMARK_COMPLEMENT	-1.26326	0.24117	-1.51601	0.0642165
HALLMARK_DNA_REPAIR	-0.901784	0.851214	-0.994435	0.757673
HALLMARK_E2F_TARGETS	-1.37864	0.127654	-0.855633	0.995885
HALLMARK_EPITHELIAL_MESENCHYMAL_TRANSITION	1.09767	0.522645	1.28149	0.218531
HALLMARK_ESTROGEN_RESPONSE_EARLY	1.03188	0.53833	1.61767	0.094636
HALLMARK_ESTROGEN_RESPONSE_LATE	1.18815	0.369052	1.37692	0.189172
HALLMARK_FATTY_ACID_METABOLISM	-1.08889	0.49573	-1.05955	0.658045
HALLMARK_G2M_CHECKPOINT	-0.77091	1	-0.497874	1
HALLMARK_GLYCOLYSIS	-1.05037	0.562827	1.03867	0.692614
HALLMARK_HEDGEHOG_SIGNALING	-0.950578	0.754625	1.48538	0.181619
HALLMARK_HEME_METABOLISM	0.951406	0.5518	0.782977	1
HALLMARK_HYPOXIA	-1.02631	0.56688	1.35056	0.166872
HALLMARK_IL2_STAT5_SIGNALING	-1.48608	0.0718546	-1.1402	0.447139
HALLMARK_IL6_JAK_STAT3_SIGNALING	-1.66921	0.0255434	-1.23096	0.321495
HALLMARK_INFLAMMATORY_RESPONSE	-1.97827	0.00156	-1.38688	0.13877
HALLMARK_INTERFERON_ALPHA_RESPONSE	-1.94788	0.00078	-1.78221	0.00698335
HALLMARK_INTERFERON_GAMMA_RESPONSE	-1.76126	0.0135853	-1.79551	0.012694
HALLMARK_KRAS_SIGNALING_DN	-1.25361	0.242012	1.42772	0.159297
HALLMARK_KRAS_SIGNALING_UP	-1.43362	0.0912151	-1.56675	0.0485797
HALLMARK_MITOTIC_SPINDLE	-0.695991	0.994103	-0.68155	1
HALLMARK_MTORC1_SIGNALING	-0.82058	0.970427	-0.861128	1
HALLMARK_MYC_TARGETS_V1	-1.73175	0.0156681	-0.520426	1
HALLMARK_MYC_TARGETS_V2	-1.61928	0.0333536	0.649541	1
HALLMARK_MYOGENESIS	1.08258	0.484917	1.37259	0.162472
HALLMARK_NOTCH_SIGNALING	-1.04077	0.568059	0.766536	1
HALLMARK_OXIDATIVE_PHOSPHORYLATION	-0.710478	1	-0.407471	0.999869
HALLMARK_P53_PATHWAY	-0.978449	0.690132	0.996467	0.772988
HALLMARK_PANCREAS_BETA_CELLS	1.49421	0.0566371	1.47642	0.131869
HALLMARK_PEROXISOME	-1.11182	0.479742	0.78929	1
HALLMARK_PI3K_AKT_MTOR_SIGNALING	-0.880259	0.883328	-1.00575	0.763331
HALLMARK_PROTEIN_SECRETION	-1.1336	0.470627	0.554803	1
HALLMARK_REACTIVE_OXIGEN_SPECIES_PATHWAY	-0.933338	0.780621	-0.942283	0.901557
HALLMARK_SPERMATOGENESIS	1.54143	0.0530657	0.993413	0.727098
HALLMARK_TGF_BETA_SIGNALING	-1.0368	0.556813	-0.774857	1
HALLMARK_TNFA_SIGNALING_VIA_NFKB	-1.5528	0.0542925	-1.23025	0.294059
HALLMARK_UNFOLDED_PROTEIN_RESPONSE	-0.665426	0.979693	0.532972	0.997567
HALLMARK_UV_RESPONSE_DN	-1.07242	0.521253	1.10401	0.541088
HALLMARK_UV_RESPONSE_UP	0.982895	0.536279	-0.910964	0.919509
HALLMARK_WNT_BETA_CATENIN_SIGNALING	-0.711351	1	1.31195	0.196816
HALLMARK_XENOBIOTIC_METABOLISM	-1.28214	0.245676	-1.22698	0.276525
